# Identification of autosomal cis expression quantitative trait methylation (cis eQTMs) in children’s blood

**DOI:** 10.1101/2020.11.05.368076

**Authors:** Carlos Ruiz-Arenas, Carles Hernandez-Ferrer, Marta Vives-Usano, Sergi Marí, Inés Quintela, Dan Mason, Solène Cadiou, Maribel Casas, Sandra Andrusaityte, Kristine Bjerve Gutzkow, Marina Vafeiadi, John Wright, Johanna Lepeule, Regina Grazuleviciene, Leda Chatzi, Ángel Carracedo, Xavier Estivill, Eulàlia Martí, Geòrgia Escaramís, Martine Vrijheid, Juan R González, Mariona Bustamante

**Author notes:** Corresponding authors: Carlos Ruiz-Arenas, Mariona Bustamante.

## Abstract

**Background:** The identification of expression quantitative trait methylation (eQTMs), defined as associations between DNA methylation levels and gene expression, might help the biological interpretation of epigenome-wide association studies (EWAS). We aimed to identify autosomal cis eQTMs in children’s blood, using data from 832 children of the Human Early Life Exposome (HELIX) project.

**Methods:** Blood DNA methylation and gene expression were measured with the Illumina 450K and the Affymetrix HTA v2 arrays, respectively. The relationship between methylation levels and expression of nearby genes (1 Mb window centered at the transcription start site, TSS) was assessed by fitting 13.6 M linear regressions adjusting for sex, age, cohort, and blood cell composition.

**Results:** We identified 39,749 blood autosomal cis eQTMs, representing 21,966 unique CpGs (eCpGs, 5.7% of total CpGs) and 8,886 unique transcript clusters (eGenes, 15.3% of total transcript clusters, equivalent to genes). In 87.9% of these cis eQTMs, the eCpG was located at <250 kb from eGene’s TSS; and 58.8% of all eQTMs showed an inverse relationship between the methylation and expression levels. Only around half of the autosomal cis-eQTMs eGenes could be captured through annotation of the eCpG to the closest gene. eCpGs had less measurement error and were enriched for active blood regulatory regions and for CpGs reported to be associated with environmental exposures or phenotypic traits. 40.4% of eQTMs had at least one genetic variant associated with methylation and expression levels. The overlap of autosomal cis eQTMs in children’s blood with those described in adults was small (13.8%), and age-shared cis eQTMs tended to be proximal to the TSS and enriched for genetic variants.

**Conclusions:** This catalogue of autosomal cis eQTMs in children’s blood can help the biological interpretation of EWAS findings and is publicly available at https://helixomics.isglobal.org/.

**Funding:** The study has received funding from the European Community’s Seventh Framework Programme (FP7/2007-206) under grant agreement no 308333 (HELIX project); the H2020-EU.3.1.2. - Preventing Disease Programme under grant agreement no 874583 (ATHLETE project); from the European Union’s Horizon 2020 research and innovation programme under grant agreement no 733206 (LIFECYCLE project), and from the European Joint Programming Initiative “A Healthy Diet for a Healthy Life” (JPI HDHL and Instituto de Salud Carlos III) under the grant agreement no AC18/00006 (NutriPROGRAM project). The genotyping was supported by the project PI17/01225, funded by the Instituto de Salud Carlos III and co-funded by European Union (ERDF, “A way to make Europe”) and the Centro Nacional de Genotipado-CEGEN (PRB2-ISCIII).
