## SupplementalTables for "Identification of autosomal cis expression quantitative trait methylation (cis eQTMs) in children’s blood"

### Sheet: TableS1
Table S1 Enrichment of eGenes for GO-BP terms
GO-BP	Gene Ontology - Biological Processes terms
q.value1	adjusted p.value of the GO-BP enrichment of all eGenes
q.value2	adjusted p.value of the GO-BP enrichment of eGenes of eQTMs measured with reliable CpG probes (ICC >0.4)
q.value3	adjusted p.value of the GO-BP enrichment of eGenes under genetic control (with meQTLs/eQTLs)
NS	Not statistically significant
GO.ID	Class	GO.top.category	GO.term	q.value1	q.value2	q.value3
GO:0001921	cellular	metabolic process;cellular process;signaling;positive regulation of biological process;regulation of biological process;biological regulation	positive regulation of receptor recycling	7.6e-06	0.00067	0.00025
GO:0007076	cellular	cellular process	mitotic chromosome condensation	5.5e-05	0.00097	NS
GO:0043547	cellular	biological regulation	positive regulation of GTPase activity	0.0001	0.00069	NS
GO:0090309	cellular	metabolic process;cellular process;positive regulation of biological process;negative regulation of biological process;regulation of biological process;biological regulation	positive regulation of DNA methylation-dependent heterochromatin assembly	0.00012	0.00018	NS
GO:0051016	cellular	cellular process;negative regulation of biological process;regulation of biological process;biological regulation	barbed-end actin filament capping	0.0002	0.00044	NS
GO:0051301	cellular	cellular process	cell division	0.00022	NS	NS
GO:0006355	cellular	metabolic process;cellular process;regulation of biological process;biological regulation	regulation of transcription, DNA-templated	0.00029	NS	NS
GO:0043065	cellular	cellular process;positive regulation of biological process;regulation of biological process;biological regulation	positive regulation of apoptotic process	0.0003	NS	NS
GO:0031573	cellular	cellular process;negative regulation of biological process;regulation of biological process;response to stimulus;biological regulation	intra-S DNA damage checkpoint	0.00034	0.00097	0.00054
GO:0090557	cellular	cellular process;developmental process	establishment of endothelial intestinal barrier	0.0004	NS	NS
GO:0001954	cellular	cellular process;biological adhesion;positive regulation of biological process;regulation of biological process;biological regulation	positive regulation of cell-matrix adhesion	0.00056	1.9e-05	NS
GO:0010389	cellular	cellular process;regulation of biological process;biological regulation	regulation of G2/M transition of mitotic cell cycle	0.00059	NS	NS
GO:0015031	cellular	localization	protein transport	0.00075	NS	NS
GO:0046777	cellular	metabolic process;cellular process	protein autophosphorylation	0.00082	0.00033	NS
GO:0071168	cellular	cellular process;localization	protein localization to chromatin	0.00087	NS	NS
GO:1901216	cellular	cellular process;positive regulation of biological process;regulation of biological process;biological regulation	positive regulation of neuron death	0.00087	NS	NS
GO:0006897	cellular	cellular process;localization	endocytosis	0.00093	NS	NS
GO:0031529	cellular	cellular process;cellular component organization or biogenesis	ruffle organization	NS	0.00034	NS
GO:0033632	cellular	biological adhesion;regulation of biological process;biological regulation	regulation of cell-cell adhesion mediated by integrin	NS	0.00014	NS
GO:0043001	cellular	localization	Golgi to plasma membrane protein transport	NS	0.00068	0.00016
GO:0048872	cellular	biological regulation	homeostasis of number of cells	NS	0.00024	NS
GO:0051127	cellular	cellular process;positive regulation of biological process;regulation of biological process;biological regulation;cellular component organization or biogenesis	positive regulation of actin nucleation	NS	0.00073	NS
GO:0071276	cellular	cellular process;response to stimulus	cellular response to cadmium ion	NS	0.00048	0.00021
GO:0071280	cellular	cellular process;response to stimulus	cellular response to copper ion	NS	0.00041	0.00065
GO:0071294	cellular	cellular process;response to stimulus	cellular response to zinc ion	NS	0.00089	0.00066
GO:0072659	cellular	localization	protein localization to plasma membrane	NS	0.00071	NS
GO:2000651	cellular	positive regulation of biological process;regulation of biological process;localization;biological regulation	positive regulation of sodium ion transmembrane transporter activity	NS	0.00097	NS
GO:0006622	cellular	cellular process;localization	protein targeting to lysosome	NS	NS	0.00094
GO:0045926	cellular	growth;negative regulation of biological process;regulation of biological process;biological regulation	negative regulation of growth	NS	NS	0.00056
GO:0046931	cellular	cellular process	pore complex assembly	NS	NS	0.00089
GO:1904925	cellular	metabolic process;cellular process;positive regulation of biological process;regulation of biological process;response to stimulus;biological regulation	positive regulation of autophagy of mitochondrion in response to mitochondrial depolarization	NS	NS	0.00089
GO:0002250	immune: adaptive	immune system process;response to stimulus	adaptive immune response	1.2e-08	7.2e-08	NS
GO:0050862	immune: adaptive	immune system process;cellular process;signaling;positive regulation of biological process;regulation of biological process;response to stimulus;biological regulation	positive regulation of T cell receptor signaling pathway	5.5e-05	2.8e-05	NS
GO:0002891	immune: adaptive	immune system process;positive regulation of biological process;regulation of biological process;response to stimulus;biological regulation	positive regulation of immunoglobulin mediated immune response	0.00039	4.4e-05	NS
GO:0002291	immune: adaptive	immune system process;cellular process;response to stimulus	T cell activation via T cell receptor contact with antigen bound to MHC molecule on antigen presenting cell	0.0004	5.2e-05	NS
GO:0002664	immune: adaptive	immune system process;multicellular organismal process;developmental process;regulation of biological process;biological regulation	regulation of T cell tolerance induction	0.0004	0.00046	NS
GO:2000330	immune: adaptive	immune system process;cellular process;biological adhesion;multicellular organismal process;developmental process;positive regulation of biological process;regulation of biological process;response to stimulus;biological regulation	positive regulation of T-helper 17 cell lineage commitment	0.0004	5.2e-05	0.00089
GO:0001916	immune: adaptive	immune system process;cellular process;positive regulation of biological process;regulation of biological process;response to stimulus;biological regulation	positive regulation of T cell mediated cytotoxicity	0.00045	0.00011	NS
GO:0019886	immune: adaptive	immune system process	antigen processing and presentation of exogenous peptide antigen via MHC class II	0.00048	NS	NS
GO:0002923	immune: adaptive	immune system process;regulation of biological process;response to stimulus;biological regulation	regulation of humoral immune response mediated by circulating immunoglobulin	0.00094	0.00011	NS
GO:0002486	immune: adaptive	immune system process	antigen processing and presentation of endogenous peptide antigen via MHC class I via ER pathway, TAP-independent	NS	0.00034	NS
GO:0002507	immune: adaptive	immune system process;multicellular organismal process;developmental process	tolerance induction	NS	0.00071	NS
GO:0002827	immune: adaptive	immune system process;positive regulation of biological process;regulation of biological process;response to stimulus;biological regulation	positive regulation of T-helper 1 type immune response	NS	0.00025	NS
GO:0043382	immune: adaptive	immune system process;cellular process;biological adhesion;multicellular organismal process;developmental process;positive regulation of biological process;regulation of biological process;response to stimulus;biological regulation	positive regulation of memory T cell differentiation	NS	0.00073	NS
GO:0002455	immune: adaptive	immune system process;response to stimulus	humoral immune response mediated by circulating immunoglobulin	NS	NS	0.00017
GO:0032735	immune: adaptive	multicellular organismal process;positive regulation of biological process;regulation of biological process;biological regulation	positive regulation of interleukin-12 production	NS	NS	0.00097
GO:0032729	immune: general/other	multicellular organismal process;positive regulation of biological process;regulation of biological process;biological regulation	positive regulation of interferon-gamma production	5.2e-07	2.3e-08	NS
GO:0002230	immune: general/other	immune system process;interspecies interaction between organisms;regulation of biological process;response to stimulus;biological regulation	positive regulation of defense response to virus by host	7.2e-06	3.8e-05	NS
GO:0006954	immune: general/other	response to stimulus	inflammatory response	2.5e-05	6.4e-07	0.00083
GO:0006955	immune: general/other	immune system process;response to stimulus	immune response	9.8e-05	2.4e-06	NS
GO:0050715	immune: general/other	cellular process;signaling;multicellular organismal process;positive regulation of biological process;regulation of biological process;localization;biological regulation	positive regulation of cytokine secretion	0.00029	NS	NS
GO:0006968	immune: general/other	response to stimulus	cellular defense response	0.00073	0.0002	NS
GO:0032647	immune: general/other	multicellular organismal process;regulation of biological process;biological regulation	regulation of interferon-alpha production	0.00089	NS	NS
GO:0010536	immune: general/other	metabolic process;cellular process;signaling;positive regulation of biological process;regulation of biological process;responae to stimulus;biological regulation	positive regulation of activation of Janus kinase activity	0.00094	0.00011	0.00071
GO:0051142	immune: general/other	immune system process;cellular process;biological adhesion;positive regulation of biological process;regulation of biological process;biological regulation	positive regulation of NK T cell proliferation	NS	NS	4.7e-05
GO:0001771	immune: general/other	immune system process;cellular process	immunological synapse formation	NS	0.00014	NS
GO:0043304	immune: general/other	immune system process;cellular process;positive regulation of biological process;regulation of biological process;response to stimulus;localization;biological regulation	regulation of mast cell degranulation	NS	0.00018	NS
GO:1902106	immune: general/other	immune system process;cellular process;multicellular organismal process;developmental process;negative regulation of biological process;regulation of biological process;biological regulation	negative regulation of leukocyte differentiation	NS	0.0006	5.7e-05
GO:0045916	immune: general/other	immune system process;positive regulation of biological process;negative regulation of biological process;regulation of biological process;response to stimulus;biological regulation	negative regulation of complement activation	NS	NS	0.00022
GO:0060333	immune: general/other	immune system process;cellular process;signaling;regulation of biological process;responae to stimulus;multi-organism process;biological regulation	interferon-gamma-mediated signaling pathway	NS	0.00024	0.00015
GO:0043312	immune: innate	immune system process;cellular process;response to stimulus;localization	neutrophil degranulation	1.1e-15	3.1e-16	6.5e-12
GO:0045953	immune: innate	immune system process;cellular process;interspecies interaction between organisms;negative regulation of biological process;regulation of biological process;response to stimulus;biological regulation	negative regulation of natural killer cell mediated cytotoxicity	2.9e-06	7.1e-07	0.00019
GO:0002275	immune: innate	immune system process;cellular process;response to stimulus	myeloid cell activation involved in immune response	2.3e-05	0.0005	NS
GO:0043301	immune: innate	immune system process;cellular process;negative regulation of biological process;regulation of biological process;localization;biological regulation	negative regulation of leukocyte degranulation	5.5e-05	2.8e-05	0.00054
GO:0002887	immune: innate	immune system process;negative regulation of biological process;regulation of biological process;biological regulation	negative regulation of myeloid leukocyte mediated immunity	0.00015	1.3e-05	0.00071
GO:0045869	immune: innate	interspecies interaction between organisms;negative regulation of biological process;regulation of biological process;biological regulation	negative regulation of single stranded viral Rna replication via double stranded Dna intermediate	0.00034	0.00097	NS
GO:0034122	immune: innate	cellular process;signaling;negative regulation of biological process;regulation of biological process;responae to stimulus;biological regulation	negative regulation of toll-like receptor signaling pathway	0.00057	0.00048	0.00036
GO:0032819	immune: innate	immune system process;cellular process;positive regulation of biological process;regulation of biological process;biological regulation	positive regulation of natural killer cell proliferation	0.00083	8.4e-05	NS
GO:0036230	immune: innate	immune system process;cellular process	granulocyte activation	0.00093	NS	NS
GO:0002863	immune: innate	immune system process;positive regulation of biological process;regulation of biological process;response to stimulus;biological regulation	positive regulation of inflammatory response to antigenic stimulus	NS	0.00034	NS
GO:0046949	metabolic	metabolic process;cellular process	fatty-acyl-CoA biosynthetic process	1.4e-06	7e-08	0.0001
GO:0032042	metabolic	metabolic process;cellular process	mitochondrial DNA metabolic process	5.4e-05	0.00025	2.4e-05
GO:0006793	metabolic	metabolic process;cellular process	phosphorus metabolic process	8.9e-05	3.2e-05	NS
GO:0006564	metabolic	metabolic process;cellular process	L-serine biosynthetic process	0.00036	0.00059	NS
GO:0042985	metabolic	metabolic process;cellular process;negative regulation of biological process;regulation of biological process;biological regulation	negative regulation of amyloid precursor protein biosynthetic process	0.00036	NS	NS
GO:0055114	metabolic	metabolic process	oxidation-reduction process	0.00064	NS	0.00023
GO:0019752	metabolic	metabolic process;cellular process	carboxylic acid metabolic process	0.0008	NS	0.00016
GO:0006739	metabolic	metabolic process	NADP metabolic process	0.00094	NS	NS
GO:0006486	metabolic	metabolic process;cellular process	protein glycosylation	0.00097	NS	NS
GO:0098869	metabolic	cellular process;response to stimulus;detoxification	cellular oxidant detoxification	NS	NS	0.00078
GO:1990748	metabolic	cellular process;response to stimulus;detoxification	cellular detoxification	NS	NS	0.00029
GO:0006693	metabolic	metabolic process;cellular process	prostaglandin metabolic process	NS	0.00031	NS
GO:0010273	metabolic	response to stimulus;detoxification	detoxification of copper ion	NS	0.00014	1.9e-06
GO:0019369	metabolic	metabolic process;cellular process	arachidonic acid metabolic process	NS	0.00089	NS
GO:0050651	metabolic	metabolic process;cellular process	dermatan sulfate proteoglycan biosynthetic process	NS	0.0006	NS
GO:0030206	metabolic	metabolic process;cellular process	chondroitin sulfate biosynthetic process	NS	NS	0.00065
GO:0042178	metabolic	metabolic process;cellular process;response to stimulus	xenobiotic catabolic process	NS	NS	0.00041
GO:0051603	metabolic	metabolic process;cellular process	proteolysis involved in cellular protein catabolic process	NS	NS	0.00045
GO:1901687	metabolic	metabolic process;cellular process	glutathione derivative biosynthetic process	NS	NS	7.1e-06
GO:0003014	other	multicellular organismal process	renal system process	NS	0.0008	NS

### Sheet: TableS2
Table S2. Summary of GO-BP terms of all eGenes, eGenes of eQTMs measured with reliable CpG probes (ICC > 0.4), and eGenes under genetic control (with meQTLs/eQTLs)
GO-BP	Gene Ontology - Biological Processes terms
	All eQTMs		eQTMs with reliable probles (ICC >0.4)		eQTMs with meQTLs/eQTLs
GO-BP class	N	%	N	%	N	%
Cellular	17	32.6923	18	31.0345	10	28.5714
Immune	26	50	31	53.4483	14	40
Adaptive	9	17.3077	12	20.6897	3	8.57143
General/other	8	15.3846	10	17.2414	6	17.1429
Innate	9	17.3077	9	15.5172	5	14.2857
Metabolic	9	17.3077	8	13.7931	11	31.4286
Other	0	0	1	1.72414	0	0
Total	52	100	58	100	35	100

### Sheet: TableS3
Table S3. Summary of autosomal cis eQTMs in adults' blood
	GTP		MESA
	Total	Comparable in HELIX	Total	Comparable in HELIX
cis/trans eQTMs, p-value < 1e-11	2466	758	34518	6405
cis/trans eQTMs, p-value < 1e-5	67606	2699	327049	15628
Comparable in HELIX are CpG-gene pairs in GTP or MESA that have been tested in HELIX, independent of whether they are eQTMs in HELIX or not.

### Sheet: TableS4
Table S4. Correlation and concordance of effect sizes between eQTMs in HELIX and in GTP and MESA
		GTP (blood)				MESA (monocytes)
	N	Correlation effect size	p-value	Concordant effect size	N	Correlation effect size	p-value	Concordant effect size
Shared-eQTMs, p-value < 1E-11	547	0.43	8.91e-26	0.94	3161	0.294	7.76E- 64	0.937
Shared-eQTMs, p-value < 1E-05	1563	0.4	8.7e-60	0.95	5515	0.319	2.13e-130	0.93
Adult-specific eQTMs, p-value < 1E-05	1136	0.16	0.0182	0.68	10113	0.235	2.31e-127	0.732
eQTMs were classified in: shared (if they were present in HELIX and in GTP/MESA); or adult-specific (if they were only reported in GTP or MESA).
For shared-eQTMs: p-value < 1E-5 means that we include all the CpG-TC with available information in the GTP/MESA manuscript, while p-value < 1E-11 means that we include only the CpG-TC pairs reported as significant eQTMs in the GTP/MESA manuscript.
For adult-specific eQTMs: p-value < 1E-5 means that we include all the CpG-TC with available information in the GTP/MESA manuscript.
Concordant effect size: indicates the proportion of eQTMs for which direction of the effect was the same in HELIX and in GTP or MESA.
